# Modeling human *TBX5* haploinsufficiency predicts regulatory networks for congenital heart disease

**DOI:** 10.1101/835603

**Authors:** Irfan S. Kathiriya, Kavitha S. Rao, Giovanni Iacono, W. Patrick Devine, Andrew P. Blair, Swetansu K. Hota, Michael H. Lai, Bayardo I. Garay, Reuben Thomas, Henry Z. Gong, Lauren K. Wasson, Piyush Goyal, Tatyana Sukonnik, Gunes A. Akgun, Laure D. Bernard, Brynn N. Akerberg, Fei Gu, Kai Li, William T. Pu, Joshua M. Stuart, Christine E. Seidman, J. G. Seidman, Holger Heyn, Benoit G. Bruneau

## Abstract

Haploinsufficiency of transcriptional regulators causes human congenital heart disease (CHD). However, underlying CHD gene regulatory network (GRN) imbalances are unknown. Here, we define transcriptional consequences of reduced dosage of the CHD-linked transcription factor, TBX5, in individual cells during cardiomyocyte differentiation from human induced pluripotent stem cells (iPSCs). We discovered highly sensitive dysregulation of TBX5-dependent pathways— including lineage decisions and genes associated with cardiomyocyte function and CHD genetics—in discrete subpopulations of cardiomyocytes. GRN analysis identified vulnerable nodes enriched for CHD genes, indicating that cardiac network stability is sensitive to TBX5 dosage. A GRN-predicted genetic interaction between *Tbx5* and *Mef2c* was validated in mouse, manifesting as ventricular septation defects. These results demonstrate exquisite sensitivity to TBX5 dosage by diverse transcriptional responses in heterogeneous subsets of iPSC-derived cardiomyocytes. This predicts candidate GRNs for human CHDs, with implications for quantitative transcriptional regulation in disease.
