## Supplementary material for "Modeling human *TBX5* haploinsufficiency predicts regulatory networks for congenital heart disease": Table S8

### Sheet: Tbx5_Mef2c_Mef2a_binding
	logOddsRatio	SE	95PercentCI_logOddsRatio_lower	95PercentCI_logOddsRatio_upper	pvalue	rawp	BH
Tbx5BindingVsNoBinding	2.16076	0.188323	1.79164	2.52988	0	0	0
Tbx5AndMef2aBindingVsNoBinding	2.34741	0.213203	1.92952	2.76529	0	0	0
Tbx5AndMef2cBindingVsNoBinding	2.17458	0.15829	1.86432	2.48483	0	0	0
Tbx5AndMef2aAndMef2cBindingVsNoBinding	3.06803	0.125805	2.82145	3.31462	0	0	0
Mef2cBindingVsNoBinding	1.80962	0.224698	1.36921	2.25004	8.88e-16	8.88e-16	2.84e-15
Tbx5AndMef2aAndMef2cBindingVsTbx5AndMef2cBinding	0.893456	0.114015	0.669984	1.11693	4.88e-15	4.88e-15	1.3e-14
Mef2aBindingVsNoBinding	1.96019	0.287083	1.3975	2.52288	8.76e-12	8.76e-12	2e-11
Tbx5AndMef2aAndMef2cBindingVsMef2cBinding	1.25841	0.196043	0.874158	1.64266	1.39e-10	1.39e-10	2.78e-10
Tbx5AndMef2aAndMef2cBindingVsTbx5Binding	0.907274	0.153001	0.607388	1.20716	3.06e-09	3.06e-09	5.44e-09
Tbx5AndMef2aAndMef2cBindingVsMef2aBinding	1.10784	0.265255	0.587936	1.62775	2.97e-05	2.97e-05	4.75e-05
Tbx5AndMef2aAndMef2cBindingVsTbx5AndMef2aBinding	0.720624	0.182754	0.36242	1.07883	8.06e-05	8.06e-05	0.00011721
Tbx5AndMef2aAndMef2cBindingVsMef2aAndMef2cBinding	0.416955	0.168043	0.0875854	0.746325	0.0130973	0.0130973	0.0174631
Tbx5AndMef2cBindingVsMef2cBinding	0.364953	0.218316	-0.062953	0.792859	0.0945975	0.0945975	0.116428
Tbx5AndMef2aBindingVsMef2aBinding	0.387221	0.31621	-0.232561	1.007	0.220746	0.220746	0.252281
Tbx5AndMef2aBindingVsTbx5Binding	0.18665	0.230299	-0.264743	0.638044	0.417676	0.417676	0.445521
Tbx5AndMef2cBindingVsTbx5Binding	0.0138181	0.18066	-0.340282	0.367918	0.939032	0.939032	0.939032
