## Supplementary material for "Modeling human *TBX5* haploinsufficiency predicts regulatory networks for congenital heart disease": Table S5

### Sheet: TBX5_GATA4_binding
	logOddsRatio	SE	95PercentCI_logOddsRatio_lower	95PercentCI_logOddsRatio_upper	pvalue	rawp	BH
Tbx5BindingVsNoBinding	1.55133	0.0843774	1.38594	1.71671	0	0	0
Gata4BindingVsNoBinding	1.33084	0.147742	1.04126	1.62042	0	0	0
Tbx5AndGata4BindingVsTbx5Binding	0.932219	0.089742	0.756322	1.10812	0	0	0
Tbx5AndGata4BindingVsNoBinding	2.48354	0.0782763	2.33012	2.63697	0	0	0
Tbx5AndGata4BindingVsGata4Binding	1.1527	0.15087	0.856992	1.44841	2.22045e-14	2.22045e-14	2.22045e-14
