## Supplementary material for "Modeling human *TBX5* haploinsufficiency predicts regulatory networks for congenital heart disease": Table S3

### Sheet: Sheet1
Human Congenital Heart Disease (CHD)				Electrophysiology (EP)			EP_GWAS_reported_unique_genes				CHD_GWAS_reported_genes_unique				PCGC-mouse CHD		CardiacFactors
ABCC9				ABCC9			SCN5A				GTF2H4				ACAN		JAZF1
ABCD3				ATP2A2			KIF6				VARS2				ADAMTS6		MESP1
ACTA2				CACNA1A			TREM2				GTF2H4				ANKS6		CDKN1A
ACTB				CACNA1B			DSC3				BC011648				AP1B1		TBX18
ACTC1				CACNA1C			CDKN2C				CTSG				AP2B1		MEF2C
ACVR1 / ALK2				CACNA1D			FAF1				FOXP2				BICC1		MYOD1
ACVR2B				CACNA1E			MAP3K7CL				IQCJ				CC2D2A		HAND1
ADAM17				CACNA1F			SCN5A				SCHIP1				CNTRL		MSX1
ADAMTS10				CACNA1G			PLEKHG7				KLHL29				NAT8		TCF3
ADNP				CACNA1H			CHRNB4				SLC38A3				CXCR4		LBH
AGGF1				CACNA1I			CDH4				TMEM104				DAW1		RXRA
AHNAK				CACNA1S			E2F6				ZNF343				DCTN5		TBX2
ALDH1A2				CALM2			ACYP2				AC139712.2				DNM2		HDAC2
ALX3				CAMK2A			ZNF385B				AC079612.1				DRC1		GATA5
AMER1				CAMK2D			CHL1				PAPPA				FOXJ1		MSC
ANKRD1				DSP			RSHL1				AL355500.2				FREM2		MSX2
ANKRD11				GJA1			GRIA1				AL160192.2				FUZ		HEY2
ARHGAP31				GJA10			ESR1				AC005224.1				C1ORF127		MEF2A
ARID1A				GJA12			KCTD1				SMCHD1				HECTD1		MEF2B
ARID1B				GJA3			MCTP2				AL121911.1				IFT74		MEF2D
ARL13B				GJA4			DEGS2				KCNJ4				LOX		POU2F1
ARL6				GJA5			CLSTN2				ATG2B				LRP1		NKX2-5
ARMC4				GJA8			EFCAB1				GSKIP				LTBP1		ISL1
ARX				GJA9			DCN				FEM1C				MMP21		MYOCD
ASXL1				HCN1			FMO1				KAZN				MYH10		NOTCH1
ATE1				KCNA5			GARNL4				LOC648987				NDST1		GATA4
ATIC				KCND3			SIN3A				FHIT				PCSK5		HEY1
ATRX				KCNJ2			AP1G2				SLC22A24åÊ				PDE2A		HAND2
B3GALT6				KCNJ3			PARP4				ASB15				PLXND1		GATA6
B3GALTL				KCNJ5			ATF1				FLI1				PRDM1		RARG
BBS1				KCNJ8			PLCE1				KCNMB2				PRICKLE1		FOXN4
BBS10				KCNN2			ZFPM2				AF279780				PSKH1		HDAC1
BBS12				MCOLN1			PXMP3				AY769439				PTK7		TBX3
BBS2				MCOLN2			OCM2				LOC283587				ROBO1		SHOX2
BBS4				MCOLN3			TMEFF2				MGAT4A				SMAD6		MEIS1
BBS5				PITX2			BAZ2B				P2RX4				SNX17		SMAD4
BBS7				PKD2			NGEF				CAMKK2				SUFU		TBX5
BBS9				PKD2L1			KIAA0574				AFAP1L2				TAB1		NR2F2
BBSI1				PKD2L2			IRF2BP2				FRAS1				TBC1D32		SMARCD3
BBSI2				PLN			C18orf21				HIVEP3				TMEM67		MIR208A
BCL9				RYR1			RPRD1A				PKD1L2				ZBTB14		HDAC4
BCOR				RYR2			MIR187				WDR96				HEY2
BMPR1a				RYR3			GALNT1				ZNF438				TBX2
BMPR2				SCN10A			PPFIA4				SYNPR
BRAF				SCN11A			HAND2				GJD2
BRAF1				SCN1A			PRRX1				AC136285.1
C21ORF2				SCN2A			PITX2				MYH7B
C2ORF86				SCN3A			NEURL1				miR-499A
C5ORF42				SCN4A			ZFHX3				CTSS
CACNA1C				SCN5A			CNTN5				CTSK
CAD				SCN8A			CYP21A2				ARNT
CBL				SCN9A			LY96				TBX15
CCBE1				SLC8A1			LOC100130846				SPAG17
CCDC103				SLN			ARL5B				MAML3
CCDC11				TECRL			KCND3				AX747798
CCDC114				TRPA1			SLC1A4				DIRC3
CCDC151				TRPC1			CEP68				LRP1B
CCDC154				TRPC3			NEBL				SYNPR-AS1
CCDC28B				TRPC4			SH3PXD2A				SYNPR
CCDC28BGDF1				TRPC5			HBEGF				ASGR2
CCDC39				TRPC6			SYK				MS4A12
CCDC40				TRPC7			CAV1				MS4A13
CD96				TRPM1			GJA1				POLR2B
CDK13				TRPM2			HSF2				IGFBP7
CDKN1C				TRPM3			TBX5				PRSS12
CEP152				TRPM4			CUX2				GRIN2C
CEP290				TRPM5			DMRTA2				STX18
CEP41				TRPM6			RNF11				MSX1
CEP57				TRPM7			TTN				LOC100507266
CFC1				TRPM8			KCNN3
CHD4				TRPV1			NEURL
CHD7				TRPV2			ZHFX3
CHRD				TRPV3			SYNPO2L
CHRNA1				TRPV4			TTN-AS1
CHST14				TRPV5			ENPEP
CHST3				TRPV6			CASZ1
CHUK							HSPG2
CITED2							SCMH1
COL18A1							AGBL4
COL1A1							MIR6500
COL1A2							CASQ2
COL2A1							GJA5
COL3A1							LINC01142
COL5A1							NUCKS1
COL5A2							SLC41A1
COX7B							KIF3C
CREBBP							USP34
CRELD1							GMCL1
CTCF							ANXA4
CUL3							REEP1
DAPK3							GYPC
DDX11							TEX41
DDX3X							WIPF1
DDX59							MIR548N
DGCR2							FKBP7
DHCR24							SPATS2L
DHCR7							ERBB4
DIS3L2							CAND2
DLL3							THRB
DNAAF1							SCN10A
DNAAF2							LRIG1
DNAAF3							SLC25A26
DNAH11							FRMD4B
DNAH5							EPHA3
DNAI1							PHLDB2
DNAI2							PLCXD2
DNAL1							PPP2R3A
DOCK6							GNB4
DPM1							XXYLT1
DTNA							FGF5
DYNC2H1							SLC9B1
DYRK1A							CAMK2D
DYX1C1							ARHGAP10
ECE1							HAND2-AS1
EFTUD2							LOC102467213
EHMT1							KCNN2
ELN							SLC27A6
ELN1							WNT8A
EOGT							NPY6R
EP300							MYOT
ESCO2							FAM13B
ETS1							3C1
EVC							SLIT3
EVC2							NKX2-5
EYA1							ATXN1
FAM58A							KDM1B
FANCA							DEK
FBLN5							CDKN1A
FBN1							PANDAR
FBN2							PI16
FGD1							CGA
FGF8							SLC35F1
FGFR1							PLN
FGFR2							UST
FIG4							DGKB
FKBP14							CREB5
FKTN							GTF2I
FLNA							LOC101926943
FLNB							GTF2IRD2
FLT4							CDK6
FOG2							CAV2
FOXC1							OPN1SW
FOXC2							CALU
FOXF1							KCNH2
FOXH1							GATA4
FOXL1							ASAH1
FRYL							XPO7
FTO							FBXO32
G6PC3							PTK2
GANAB							C9orf3
GATA4							LHX3
GATA6							REEP3
GDF1							BF2
GJA1							SIRT1
GLI3							MYPN
GPBAR1							NUDT13
GPC3							MYOZ1
GPC6							AGAP5
H1FOO							C10orf11
HAND1							RBM20
HAND2							NAV2
HCCS							SORL1
HDAC4							KCNJ5
HOXA1							LINC00477
HRAS							SSPN
HUWE1							PKP2
IFT122							NACA
IFT140							LRRC10
IFT80							PHLDA1
IGFBP1							HIP1R
IGFBP7							FBRSL1
INVS							LINC00540
IRX4							LINC00621
IRX5							SGCG
JAG1							CUL4A
KANSL1							MYH6
KAT6B							MYH7
KCNJ2							AKAP6
KDM5A							CFL2
KDM5B							SYNE2
KDM6A							MIR548AZ
KIF7							ESR2
KMT2A							MTHFD1
KMT2D							DPF3
KRAS							IRF2BPL
KRT13							GCOM1/MYZAP
LBR							HERC1
LEFTY2							HCN4
LMNA							ARNT2
LRP2							IGF1R
LRP5							RPL3L
LTBP3							YWHAE
LTBP4							CRK
MAP2K1							MYO1C
MAP2K2							TNFSF12
MDM4							TNFSF12-TNFSF13
MED12							SOX15
MED13L							FXR2
MED20							MYOCD
MEGF8							ZPBP2
MEK1							GSDMB
MEK2							ORMDL3
MGAT							WNT3
MGAT2							CYTH1
MGP							USP36
MID1							SMAD7
MKKS							MEX3C
MKS1							LINC01426
MPLKIP							TUBA8
MYCN							MYO18B
MYH11							NPPA
MYH6							MTHFR
MYH7							PMVK
MYOCD							METTL11B
NAA15							KIFAP3
NANOGP1							PKD2L2
NEK1							PCM1
NEK8							CGNL1
NF1							CAV1/2
NFATC1							METTl11B/KIFAP3
NFIX							ANXA4/GMCL1
NIPBL							TBX5-AS1
NKX2-5							TBX3
NKX2-6							LINC00927
NME8							MBD5
NODAL							C6orf1
NOTCH1							NUDT3
NOTCH2							C4orf32
NPHP3							PRDM8
NPHP4							USP3
NR2F2							C1orf185
NRAS							MIR297
NRXN1							ARHGAP26
NSD1							UBE4B
NSDHL							FBN2
NUB1							GOPC
OFD1							CASC20
PACS1							BMP2
PAX3							RPS2
PDGFRA							MAPT
PEX							XPO1
PEX1							FAM161A
PEX10							LOC100506385
PEX12							NME5
PEX13							MTSS1
PEX2							LINC00964
PEX26							BEST3
PEX5							LINC00208
PHGDH							CCDC92
PITX2							WDR1
PKD1							KCNJ2
PKD1L1							CASC17
PKD2							ZNF462
PLOD1							KLHL38
PLXND1							SLC24A2
POGZ							MLLT3
PPL							CHRNA1
PQBP1							GORAB
PRKAG2							COG5
PRKAR1A							EFNA5
PRKD1							STC2
PTCH1							ZNF292
PTEN							REC114
PTF1A							C20orf166
PTPN11							KDM3A
PTPRJ							SNX6
RAB10							MIR30B
RAB23							GOSR2
RABGAP1L							BASP1P1
RAD21							POLR2A
RAF1							LRRC74
RAI1							CEP85L
RARB							MIR100HG
RBFOX2							PAK2
RBM10							SNP27
RBM8A							C10orf76
RECQL4							PSMB7
RIT1							PITX3
RNF135							BCAT1
RNF20							KRR1
RNU4ATAC							SUN1
ROR2							IL6R
RPGRIP1L							LINC00326
RPL11							EYA4
RPL35A							DNAH10
RPL5							TLE3
RPS10							UACA
RPS17
RPS19
RPS24
RPS26
RPS7
RRAS
RSPH4A
RSPH9
RYR1
SALL1
SALL4
SAMD11
SEMA3E
SETBP1
SF3B4
SH3PXD2B
SHANK3
SHH
SHOC2
SIX6
SKI
SLC29A3
SLC2A10
SLC2A14
SLC2A3
SLCO1B3
SMAD2
SMAD3
SMAD4
SMAD6
SMARCA2
SMARCA4
SMARCB1
SMARCE1
SMC1A
SMC3
SMS
SNRPB
SNX3
SOS1
SOX2
SOX9
SRCAP
STAMBP
STRA6
SUPT5H
SUV420H1
TAB2
TBC1D24
TBX1
TBX18
TBX20
TBX3
TBX5
TCOF1
TDGF1
TFAP2B
TGFBR1
TGFBR2
THRAP2
TLL1
TP73L
TRIM32
TSC1
TSC2
TTC21B
TTC37
TTC8
TWIST
TWIST1
UBE2B
UBR1
USP34
USP44
VCAN
VEGFA
VPS33B
WDR19
WDR35
WDR5
WDR60
WNT5A
WTX
ZEB2
ZFHX1B
ZFPM2
ZIC3
ZMPSTE24
